# Systematic prioritization of candidate genes in disease loci identifies *TRAFD1* as a master regulator of IFNγ signalling in celiac disease

**DOI:** 10.1101/2020.03.04.973487

**Authors:** Adriaan van der Graaf, Maria Zorro, Annique Claringbould, Urmo Vosa, Raul Aguirre-Gamboa, Chan Li, Joram Mooiweer, Isis Ricano-Ponce, Zuzanna Borek, Frits Koning, Yvonne Kooy-Winkelaar, Ludvig Sollid, Shuo-Wang Qiao, BIOS consortium, Vinod Kumar, Yang Li, Lude Franke, Sebo Withoff, Cisca Wijmenga, Serena Sanna, Iris Jonkers

## Abstract

**Background:** Celiac disease (CeD) is a complex T cell–mediated enteropathy induced by gluten. Although genome-wide association studies have identified numerous genomic regions associated with CeD, it is difficult to accurately pinpoint which genes in these loci are most likely to cause CeD.

**Results:** We used four different *in silico* approaches – Mendelian Randomization inverse variance weighting, COLOC, LD overlap and DEPICT – to integrate information gathered from a large transcriptomics dataset. This identified 118 prioritized genes across 50 CeD-associated regions. Co-expression and pathway analysis of these genes indicated an association with adaptive and innate cytokine signalling and T cell activation pathways. 51 of these genes are targets of known drug compounds and likely druggable genes, suggesting that our methods can be used to pinpoint potential therapeutic targets. In addition, we detected 172 gene-combinations that were affected by our CeD-prioritized genes in *trans*. Notably, 41 of these *trans*-mediated genes appear to be under control of one master regulator, *TRAFD1*, and were found to be involved in IFNγ signalling and MHC I antigen processing/presentation. Finally, we performed *in vitro* experiments that validated the role of *TRAFD1* as an immune regulator acting in *trans*.

**Conclusions:** Our strategy has confirmed the role of adaptive immunity in CeD and revealed a genetic link between CeD and the IFNγ signalling and MHC I antigen processing pathways, both major players of immune activation and CeD pathogenesis.
