## Supplementary material for "Systematic prioritization of candidate genes in disease loci identifies *TRAFD1* as a master regulator of IFNγ signalling in celiac disease": Sup_Table2

### Sheet: Sheet1
region	gene_name	ensembl_id	most_likely_direction	n_eqtl_effects	MR_ivw_effect	MR_ivw_p_value	MR_heterogeneity_p_value	MR_WM_beta	MR_WM_p	MR_Q_beta	MR_Q_p	MR_Q_ivs	MR_Q_heterogeneity
2:60176073-62871653	AHSA2	ENSG00000173209	+	4	0.3336	1.91e-17	0.2841627000034963	0.3601720035281522	0.0036404395558150317	0.33362942086064995	1.911834749610549e-17	4	0.2841627000034963
1:182300050-184546061	SMG7	ENSG00000116698	+	3	0.4454	3.46e-07	0.13478567103191197	0.49708229113810126	0.016913308916840005	0.4453673227669034	3.4603779435775896e-07	3	0.13478567103191197
10:80023352-82065774	PPIF	ENSG00000108179	+	3	0.3399	1.44e-05	0.00012429171247720053	0.2377186172146022	0.05739059311683927	0.22434194478669953	0.006888063625076595	2	0.5877383056327885
15:66441997-68441997	PIAS1	ENSG00000033800	-	3	-0.3994	2.97e-04	0.6852760880530229	-0.39088202508324665	0.03889720793421197	-0.3993712212077943	0.0002972184781162319	3	0.6852760880530229
2:101966067-104125457	AC007278.2	ENSG00000236525	+	3	0.1488	1.54e-12	0.0012972193469273593	0.15774218853935335	0.013514856219505272	0.17132098946878574	2.0838357494713737e-14	2	0.02957078917726158
2:101966067-104125457	IL18RAP	ENSG00000115607	+	3	0.1289	9.13e-10	3.5310358254355164e-06	0.1252794171270362	0.024212621351507858	0.06350369029756657	0.010843229532019454	2	0.2847822674462953
21:42855067-46638504	PDXK	ENSG00000160209	-	3	-0.6188	1.58e-04	0.9985836539962365	-0.6204392043724138	0.045150532488207974	-0.6187867522979241	0.00015831656890008934	3	0.9985836539962365
2:101966067-104125457	IL1RL1	ENSG00000115602	+	4	0.1185	7.28e-07	1.3778791656386263e-05	0.12567545135722943	0.010692510569913164	0.15844178728634076	6.276421638071329e-10	2	0.026257441039322232
22:36630862-38633851	C1QTNF6	ENSG00000133466	-	4	-0.1344	4.63e-05	0.04163930319670812	-0.1679884010441675	0.011662928778544687	-0.16706536330095564	2.2812386492244593e-06	3	0.4536519053942275
2:99767082-101767082	AFF3	ENSG00000144218	-	3	-0.1656	1.66e-04	1.9381477132592864e-06	-0.2127913568535452	0.028488932761346085	-0.2569824454698279	7.291957910745455e-08	2	0.1537618443017577
1:199881392-201951307	GPR25	ENSG00000170128	+	3	0.1543	1.72e-06	2.19957354512823e-07	0.20863961110558388	0.02555672447169794	0.24288674374362873	2.211708871570929e-11	2	0.12335523555166553
1:182300050-184546061	NCF2	ENSG00000116701	-	3	-0.7809	4.02e-14	3.70669970584961e-08	-0.7767737214715902	0.041463868146840284	-0.20710999523930607	0.14861351001436815	2	0.3349578651023484
3:45174694-47543272	FLT1P1	ENSG00000229515	+	4	0.1070	8.67e-13	0.3219090499840092	0.10856933364778365	0.003716129140483786	0.1069979184136305	8.671390937912933e-13	4	0.3219090499840102
15:74115895-76115895	CSK	ENSG00000103653	-	3	-0.5123	8.74e-09	4.6838700258930655e-07	-0.7836462336533478	0.019935843887735755	-0.789428761724064	1.57968148140862e-14	2	0.9326225451546003
21:42855067-46638504	UBASH3A	ENSG00000160185	+	5	0.2302	3.82e-08	0.04240556752136494	0.2596058993906574	0.003427821803386403	0.274836570875118	8.28160979982833e-10	4	0.5786574765698425
12:5511996-7511996	RP1-102E24.8	ENSG00000256433	+	4	0.1527	4.12e-07	0.09340546758557222	0.15223646680152814	0.01211514655556363	0.15274468318456932	4.1173271748337926e-07	4	0.0934054675855722
2:181007800-183135924	UBE2E3	ENSG00000170035	+	3	0.2341	2.67e-04	5.121373857930231e-10	0.16925529514991355	0.06517015119894864	0.14533291824436578	0.02773560607341384	2	0.001776758738847745
11:110196858-112196858	COLCA1	ENSG00000196167	+	4	0.0659	3.41e-05	5.571299184895116e-06	0.07809566023100166	0.05485943832040221	0.0073833252087575464	0.7152044373133997	3	0.07303648106390404
2:101966067-104125457	IL18R1	ENSG00000115604	+	4	0.1725	1.82e-05	0.04623323776998832	0.1333087860588	0.03867323114588967	0.11579632735187353	0.010444956736961594	3	0.8036586752873862
15:78234957-80234957	CTSH	ENSG00000103811	+	4	0.2167	2.49e-10	0.05180346770796033	0.19732787203962293	0.008341190726023994	0.2166536547159801	2.4904139946498266e-10	4	0.05180346770796028
