## Supplementary material for "Systematic prioritization of candidate genes in disease loci identifies *TRAFD1* as a master regulator of IFNγ signalling in celiac disease": Sup_Table3

### Sheet: Sheet1
region	gene_name	ensembl_gene_id	direction_best_guess	n_eqtl_effects	MR_ivw_effect	MR_ivw_p_value	ld_overlap_summary	coloc_h4	depict_fdr_pass	lines_of_evidence	druggable_tier	gene_bank_drug_target
3:45174694-47543272	XCR1	ENSG00000173578	+	2	NA	NA	No LD	0.00	Yes	1/3	Tier_3B	NA
3:45174694-47543272	CXCR6	ENSG00000172215	+	3	0.1424	3.12e-03	No LD	0.00	Yes	1/4	Tier_3B	NA
1:171674554-173864652	FASLG	ENSG00000117560	-	1	NA	NA	No LD	0.00	Yes	1/3	Tier_3B	NA
13:99036873-101036873	GPR18	ENSG00000125245	+	2	NA	NA	No LD	0.12	Yes	1/3	Tier_3B	Glycine;Cannabidiol;Medical_Cannabis;Nabiximols
1:199881392-201951307	GPR25	ENSG00000170128	+	3	0.1543	1.72e-06	No LD	0.98	NA	2/3	Tier_3B	NA
13:99036873-101036873	GPR183	ENSG00000169508	-	1	NA	NA	No LD	0.45	Yes	1/3	Tier_3B	NA
1:1505713-3539006	MMEL1	ENSG00000142606	-	2	NA	NA	top_snp:0.87	0.14	No	1/3	Tier_3A	NA
1:1505713-3539006	TNFRSF14	ENSG00000157873	-	2	NA	NA	No LD	0.00	Yes	1/3	Tier_3A	NA
3:158587258-160793888	IL12A	ENSG00000168811	+	0	NA	NA	No eQTL	NA	Yes	1/1	Tier_3A	NA
2:101966067-104125457	IL18RAP	ENSG00000115607	+	3	0.1289	9.13e-10	No LD	0.00	Yes	2/4	Tier_3A	NA
2:101966067-104125457	IL1RL1	ENSG00000115602	+	4	0.1185	7.28e-07	No LD	0.00	Yes	2/4	Tier_3A	NA
22:36630862-38633851	C1QTNF6	ENSG00000133466	-	4	-0.1344	4.63e-05	No LD	0.05	NA	1/3	Tier_3A	NA
20:43596207-45596207	PLTP	ENSG00000100979	-	5	-0.0387	3.50e-02	cojo_snp:0.98	0.00	NA	1/3	Tier_3A	NA
18:66543688-68543688	CD226	ENSG00000150637	+	3	0.1697	4.63e-04	top_snp:0.92	0.96	Yes	3/4	Tier_3A	NA
4:121974607-124561436	IL21	ENSG00000138684	?	0	NA	NA	No eQTL	NA	Yes	1/1	Tier_3A	NA
16:26414339-28414339	IL21R	ENSG00000103522	?	0	NA	NA	No eQTL	NA	Yes	1/1	Tier_3A	NA
2:101966067-104125457	IL18R1	ENSG00000115604	+	4	0.1725	1.82e-05	No LD	0.00	Yes	2/4	Tier_3A	NA
18:11763706-13887750	PTPN2	ENSG00000175354	?	1	NA	NA	No LD	0.00	Yes	1/3	Tier_2	NA
10:80023352-82065774	PPIF	ENSG00000108179	+	3	0.3399	1.44e-05	No LD	0.00	NA	1/3	Tier_2	Ciclosporin;Proline;Triglyme;7-AMINO-4-METHYL-CHROMEN-2-ONE
2:190875901-192940451	STAT1	ENSG00000115415	?	0	NA	NA	No eQTL	NA	Yes	1/1	Tier_2	NA
12:110715197-113906415	PTPN11	ENSG00000179295	+	1	NA	NA	No LD	0.00	Yes	1/3	Tier_2	Dodecane-Trimethylamine
15:74115895-76115895	MPI	ENSG00000178802	+	2	NA	NA	top_snp:0.83	0.97	No	2/3	Tier_2	NA
15:66441997-68441997	SMAD3	ENSG00000166949	?	1	NA	NA	No LD	0.59	Yes	1/3	Tier_2	NA
3:45174694-47543272	CCR3	ENSG00000183625	+	4	0.0542	2.58e-03	No LD	0.00	Yes	1/4	Tier_2	NA
15:78234957-80234957	CTSH	ENSG00000103811	+	4	0.2167	2.49e-10	top_snp:1.00	1.00	NA	3/3	Tier_2	N1-(1-Dimethylcarbamoyl-2-Phenyl-Ethyl)-2-Oxo-N4-(2-Pyridin-2-Yl-Ethyl)-Succinamide;Para-Toluene_Sulfonate;N-[1-Hydroxycarboxyethyl-Carbonyl]Leucylamino-2-Methyl-Butane;CARBOBENZYLOXY-(L)-LEUCINYL-(L)LEUCINYL_METHOXYMETHYLKETONE
20:29150077-31150077	BCL2L1	ENSG00000171552	?	0	NA	NA	No eQTL	NA	Yes	1/1	Tier_1	"4'-FLUORO-11'-BIPHENYL-4-CARBOXYLIC_ACID";Isosorbide;Gossypol
2:203573302-205802578	CD28	ENSG00000178562	+	1	NA	NA	No LD	0.00	Yes	1/3	Tier_1	NA
2:181007800-183135924	ITGA4	ENSG00000115232	-	4	0.1258	9.50e-03	No LD	0.00	Yes	1/4	Tier_1	Natalizumab;ATL1102;CDP323;R1295;R411;Tinzaparin;Vedolizumab
15:74115895-76115895	CYP11A1	ENSG00000140459	?	1	NA	NA	No LD	1.00	NA	1/2	Tier_1	Aminoglutethimide
3:45174694-47543272	CCR2	ENSG00000121807	?	3	-0.0835	2.73e-01	No LD	0.00	Yes	1/4	Tier_1	INCB3284;CCX915;Plozalizumab
2:203573302-205802578	ICOS	ENSG00000163600	-	0	NA	NA	No eQTL	NA	Yes	1/1	Tier_1	NA
9:4490522-6490522	CD274	ENSG00000120217	?	0	NA	NA	No eQTL	NA	Yes	1/1	Tier_1	Atezolizumab;Durvalumab;Avelumab
3:45174694-47543272	CCR1	ENSG00000163823	-	3	-0.0238	2.51e-01	No LD	0.00	Yes	1/4	Tier_1	NA
9:4490522-6490522	PDCD1LG2	ENSG00000197646	-	1	NA	NA	No LD	1.00	NA	1/2	Tier_1	NA
15:74115895-76115895	ULK3	ENSG00000140474	-	1	NA	NA	top_snp:0.83	1.00	No	2/3	Tier_1	Fostamatinib
20:43596207-45596207	MMP9	ENSG00000100985	-	1	NA	NA	No LD	0.99	NA	1/2	Tier_1	Glutathione;Marimastat;Minocycline;Captopril;Glucosamine;Zinc;"2-Amino-N33-Trimethylbutanamide";2-{[Formyl(Hydroxy)Amino]Methyl}-4-Methylpentanoic_Acid;AE-941;PG-530742;Endostatin;"5-(4-PHENOXYPHENYL)-5-(4-PYRIMIDIN-2-YLPIPERAZIN-1-YL)PYRIMIDINE-246(2H3H)-TRIONE";"(2R)-2-AMINO-333-TRIFLUORO-N-HYDROXY-2-{[(4-PHENOXYPHENYL)SULFONYL]METHYL}PROPANAMIDE";"(3R)-44-DIFLUORO-3-[(4-METHOXYPHENYL)SULFONYL]…
13:42046036-44061784	TNFSF11	ENSG00000120659	?	0	NA	NA	No eQTL	NA	Yes	1/1	Tier_1	Lenalidomide;AMGN-0007;Denosumab;Thiocolchicoside
2:203573302-205802578	CTLA4	ENSG00000163599	+	1	NA	NA	No LD	0.78	Yes	1/3	Tier_1	Ipilimumab
15:74115895-76115895	CSK	ENSG00000103653	-	3	-0.5123	8.74e-09	cojo_snp:0.92	1.00	Yes	4/4	Tier_1	Dasatinib;Staurosporine;TG-100801;Fostamatinib
10:5095577-7391061	IL2RA	ENSG00000134460	?	2	NA	NA	No LD	0.00	Yes	1/3	Tier_1	Denileukin_diftitox;Aldesleukin;Basiliximab;Daclizumab
4:121974607-124561436	IL2	ENSG00000109471	?	0	NA	NA	No eQTL	NA	Yes	1/1	Tier_1	Pseudoephedrine;Cefazolin;SP4160;"5-[23-Dichloro-4-(5-{1-[2-(2-Guanidino-4-Methyl-Pentanoylamino)-Acetyl]-Piperidin-4-Yl}-1-Methyl-1h-Pyrazol-3-Yl)-Phenoxymethyl]-Furan-2-Carboxylic_Acid";"3-Mercapto-1-(1349-Tetrahydro-B-Carbolin-2-Yl)-Propan-1-One";(R)—N[2-[1-(aminoiminomethyl)-3-piperidinyl]-1-oxoethyl]-4-(phenylethynyl)-l-phenylalanine_methylester;(1H-indol-3-yl)-(2-mercapto-ethoxyimino)-aceti…
5:130760079-132796922	SLC22A4	ENSG00000197208	+	3	0.0913	4.28e-02	No LD	0.02	Yes	1/4	Tier_1	Levocarnitine
1:6755479-9046672	TNFRSF9	ENSG00000049249	-	4	-0.0941	5.36e-02	No LD	0.00	Yes	1/4	Tier_1	Urelumab
21:42855067-46638504	PDXK	ENSG00000160209	-	3	-0.6188	1.58e-04	No LD	0.02	NA	1/3	NA	Pyridoxal;Pyridoxine;"Adenosine-5'-[Beta_Gamma-Methylene]Triphosphate";"O6-(R)-ROSCOVITINE_R-2-(6-BENZYLOXY-9-ISOPROPYL-9H-PURIN-2-YLAMINO)-BUTAN-1-OL";(2R)-2-({6-[benzyl(methyl)amino]-9-isopropyl-9H-purin-2-yl}amino)butan-1-ol
12:110715197-113906415	SDSL	ENSG00000139410	-	2	NA	NA	No LD	1.00	NA	1/2	NA	Pyridoxal_phosphate
1:6755479-9046672	PARK7	ENSG00000116288	-	2	NA	NA	top_snp:0.93	0.94	No	2/3	NA	Copper
12:110715197-113906415	SH2B3	ENSG00000111252	-	2	NA	NA	No LD	0.00	Yes	1/3	NA	Pazopanib
1:182300050-184546061	NCF2	ENSG00000116701	-	3	-0.7809	4.02e-14	cojo_snp:1.00	0.00	Yes	3/4	NA	Dextromethorphan
15:74115895-76115895	COX5A	ENSG00000178741	+	1	NA	NA	top_snp:0.83	0.98	No	2/3	NA	Cholic_Acid;N-Formylmethionine
22:36630862-38633851	RAC2	ENSG00000128340	+	3	0.1096	4.48e-02	cojo_snp:0.88	0.23	Yes	2/4	NA	Dextromethorphan
20:29150077-31150077	HM13	ENSG00000101294	+	1	NA	NA	top_snp:1.00	1.00	Yes	3/3	NA	Theophylline
