## Supplementary material for "Systematic prioritization of candidate genes in disease loci identifies *TRAFD1* as a master regulator of IFNγ signalling in celiac disease": Sup_Table4

### Sheet: Ced_clusters_and_genes
ensembl_id	gene_name	cluster_membership
ENSG00000031081	ARHGAP31	4
ENSG00000033800	PIAS1	1
ENSG00000049249	TNFRSF9	4
ENSG00000090104	RGS1	4
ENSG00000100979	PLTP	2
ENSG00000100985	MMP9	4
ENSG00000101294	HM13	2
ENSG00000103522	IL21R	4
ENSG00000103591	AAGAB	1
ENSG00000103653	CSK	1
ENSG00000103811	CTSH	2
ENSG00000107099	DOCK8	4
ENSG00000108179	PPIF	2
ENSG00000109471	IL2	3
ENSG00000110777	POU2AF1	4
ENSG00000111252	SH2B3	2
ENSG00000112182	BACH2	4
ENSG00000114541	FRMD4B	4
ENSG00000115232	ITGA4	4
ENSG00000115415	STAT1	2
ENSG00000115602	IL1RL1	4
ENSG00000115604	IL18R1	4
ENSG00000115607	IL18RAP	4
ENSG00000116285	ERRFI1	2
ENSG00000116288	PARK7	2
ENSG00000116698	SMG7	2
ENSG00000116701	NCF2	4
ENSG00000116704	SLC35D1	2
ENSG00000116852	KIF21B	4
ENSG00000117560	FASLG	3
ENSG00000120217	CD274	2
ENSG00000120659	TNFSF11	4
ENSG00000121807	CCR2	4
ENSG00000125245	GPR18	4
ENSG00000125347	IRF1	2
ENSG00000128340	RAC2	4
ENSG00000133466	C1QTNF6	2
ENSG00000134460	IL2RA	4
ENSG00000134882	UBAC2	2
ENSG00000134954	ETS1	4
ENSG00000135148	TRAFD1	2
ENSG00000137265	IRF4	4
ENSG00000138378	STAT4	4
ENSG00000138684	IL21	4
ENSG00000139200	PIANP	2
ENSG00000139410	SDSL	2
ENSG00000140459	CYP11A1	2
ENSG00000140474	ULK3	1
ENSG00000140497	SCAMP2	1
ENSG00000142606	MMEL1	2
ENSG00000144218	AFF3	2
ENSG00000149212	SESN3	4
ENSG00000149527	PLCH2	2
ENSG00000149531	FRG1B	2
ENSG00000150637	CD226	4
ENSG00000155849	ELMO1	4
ENSG00000157870	FAM213B	2
ENSG00000157873	TNFRSF14	2
ENSG00000160185	UBASH3A	3
ENSG00000160209	PDXK	2
ENSG00000161180	CCDC116	2
ENSG00000162924	REL	4
ENSG00000162927	PUS10	4
ENSG00000163362	C1orf106	4
ENSG00000163599	CTLA4	3
ENSG00000163600	ICOS	3
ENSG00000163820	FYCO1	2
ENSG00000163823	CCR1	4
ENSG00000163825	RTP3	2
ENSG00000164691	TAGAP	4
ENSG00000166949	SMAD3	2
ENSG00000168811	IL12A	2
ENSG00000169508	GPR183	4
ENSG00000170035	UBE2E3	2
ENSG00000170128	GPR25	2
ENSG00000171552	BCL2L1	2
ENSG00000172215	CXCR6	4
ENSG00000172575	RASGRP1	4
ENSG00000172673	THEMIS	3
ENSG00000172785	CBWD1	2
ENSG00000173064	HECTD4	2
ENSG00000173209	AHSA2	2
ENSG00000173578	XCR1	2
ENSG00000175354	PTPN2	2
ENSG00000178562	CD28	3
ENSG00000178741	COX5A	1
ENSG00000178761	FAM219B	1
ENSG00000178802	MPI	1
ENSG00000179295	PTPN11	2
ENSG00000180383	DEFB124	2
ENSG00000183625	CCR3	4
ENSG00000185651	UBE2L3	2
ENSG00000196167	COLCA1	2
ENSG00000197208	SLC22A4	2
ENSG00000197536	C5orf56	2
ENSG00000197646	PDCD1LG2	2
ENSG00000198160	MIER1	2
ENSG00000204852	TCTN1	2
ENSG00000206052	DOK6	2
ENSG00000215912	TTC34	2
ENSG00000228037	RP3-395M20.9	2
ENSG00000229186	ADAM1A	2
ENSG00000229191	RP11-168O16.1	4
ENSG00000229515	FLT1P1	2
ENSG00000231826	AC016735.2	2
ENSG00000234663	AC104820.2	2
ENSG00000236525	AC007278.2	4
ENSG00000236559	RP11-243J16.7	2
ENSG00000238151	MLLT10P1	2
ENSG00000238160	AC116366.5	2
ENSG00000238164	RP3-395M20.8	2
ENSG00000241211	IQCJ-SCHIP1-AS1	2
ENSG00000245552	RP11-712B9.2	4
ENSG00000249859	PVT1	2
ENSG00000254275	RP11-89M16.1	2
ENSG00000255422	AP002954.4	2
ENSG00000256433	RP1-102E24.8	2
ENSG00000264386	MIR4513	2
