## Supplementary material for "Systematic prioritization of candidate genes in disease loci identifies *TRAFD1* as a master regulator of IFNγ signalling in celiac disease": Sup_Table5

### Sheet: cluster_1
background	term_name	p_value	Z_score	combined_score	overlapping_genes	adjusted_p_value

### Sheet: cluster_2
background	term_name	p_value	Z_score	combined_score	overlapping_genes	adjusted_p_value
Reactome_2016	Regulation of IFNG signaling_Homo sapiens_R-HSA-877312	1.10924e-05	66.9643	764.012	['STAT1', 'PTPN11', 'PTPN2']	0.0169714
Reactome_2016	Costimulation by the CD28 family_Homo sapiens_R-HSA-388841	8.33157e-05	17.3611	163.071	['CD274', 'PTPN11', 'TNFRSF14', 'PDCD1LG2']	0.042491
Reactome_2016	Interleukin-6 family signaling_Homo sapiens_R-HSA-6783589	8.65271e-05	34.7222	324.828	['STAT1', 'IL12A', 'PTPN11']	0.0330966

### Sheet: cluster_3
background	term_name	p_value	Z_score	combined_score	overlapping_genes	adjusted_p_value
Reactome_2016	Costimulation by the CD28 family_Homo sapiens_R-HSA-388841	1.54951e-06	119.048	1592.57	['CD28', 'CTLA4', 'ICOS']	0.00237075

### Sheet: cluster_4
background	term_name	p_value	Z_score	combined_score	overlapping_genes	adjusted_p_value
Reactome_2016	Immune System_Homo sapiens_R-HSA-168256	4.06083e-06	4.30942	53.4976	['ITGA4', 'NCF2', 'RASGRP1', 'IL1RL1', 'IL18RAP', 'IRF4', 'IL2RA', 'ELMO1', 'REL', 'TNFSF11', 'CD226', 'IL18R1', 'CCR2']	0.00621307
Reactome_2016	Chemokine receptors bind chemokines_Homo sapiens_R-HSA-380108	4.21413e-06	36.63	453.372	['CCR1', 'CXCR6', 'CCR3', 'CCR2']	0.00322381
Reactome_2016	G alpha (i) signalling events_Homo sapiens_R-HSA-418594	6.56902e-06	12.8205	152.989	['CCR1', 'RGS1', 'CXCR6', 'GPR18', 'CCR3', 'CCR2']	0.0033502
Reactome_2016	GPCR downstream signaling_Homo sapiens_R-HSA-388396	9.00257e-05	4.6952	43.7378	['CCR1', 'RGS1', 'IL2RA', 'RAC2', 'CXCR6', 'RASGRP1', 'GPR18', 'CCR3', 'CCR2']	0.0344348
Reactome_2016	Signal Transduction_Homo sapiens_R-HSA-162582	0.000133582	2.91257	25.9824	['CCR1', 'NCF2', 'CXCR6', 'MMP9', 'RASGRP1', 'ARHGAP31', 'RGS1', 'IL2RA', 'TAGAP', 'ELMO1', 'RAC2', 'GPR18', 'CCR3', 'CCR2']	0.0408762
Reactome_2016	Cytokine Signaling in Immune system_Homo sapiens_R-HSA-1280215	0.000172475	5.78991	50.1711	['IL1RL1', 'IL18RAP', 'IRF4', 'IL2RA', 'TNFSF11', 'RASGRP1', 'IL18R1']	0.0439811
