## Supplementary material for "Systematic prioritization of candidate genes in disease loci identifies *TRAFD1* as a master regulator of IFNγ signalling in celiac disease": Sup_Table7

### Sheet: Sheet1
gene_name	ensembl_id	direction	potential_function	source_1	source_1
CSK	ENSG00000103653	-	Negative regulator TCR	https://elifesciences.org/articles/08088
NCF2	ENSG00000116701	-	Neutrophil NADPH Oxidase antimicrobial	https://doi.org/10.1002/art.40141
CD226	ENSG00000150637	+	TIGIT/CD226 Pathway	10.4049/jimmunol.1402381
COLCA1	ENSG00000196167	+	Increased expression in colonrectal cancer	10.1002/ijc.28557
TRAFD1	ENSG00000135148	-	Negative regulator NFKB	10.1074/jbc.M806923200
CTSH	ENSG00000103811	+	antimicrobial peptides expressed in mo, DC and epithelial cells	10.1007/s11033-012-1997-x
HM13	ENSG00000101294	+	Responses to graft	10.1172/JCI27094
FAM213B	ENSG00000157870	-	Arachidonic acid metabolism	Gene cards
IL18RAP	ENSG00000115607	+	Promotes IFNg production	10.1016/j.jaut.2013.06.001
IL18R1	ENSG00000115604	+	Promotes Th1 differentiation	https://www.ncbi.nlm.nih.gov/pmc/articles/PMC2625301/
RAC2	ENSG00000128340	+	T Cell activation and differentiation	11581314
UBASH3A	ENSG00000160185	+	Negative regulator TCR/NFKB	10.2337/db16-1023	10.3390/biomedicines6020043
AFF3	ENSG00000144218	-	Leukemias	https://www.nature.com/articles/oncsis201520	N/A
DOK6	ENSG00000206052	-	RET signaling/tumors	https://www.nature.com/articles/nrc3680	N/A
ULK3	ENSG00000140474	-	Autophagy	10.1080/15548627.2017.1402992
IRF4	ENSG00000137265	+	Th1 differentiation	https://www.pnas.org/content/105/52/20846
PARK7	ENSG00000116288	-	New positive regulator TLR	https://www.frontiersin.org/articles/10.3389/fimmu.2018.02632/full
AC016735.2	ENSG00000231826	-	Hemidesmosome (cell-cell contact)	Genenetwork
MPI	ENSG00000178802	+	Manose phosphate isomerase. Glycosilation, arthritis model	http://dx.doi.org/10.1136/annrheumdis-2011-201238.26	N/A
C1orf106	ENSG00000163362	+	Stabilization adherent junctions	doi: 10.1126/science.aan0814.
GPR25	ENSG00000170128	+	G Protein coupled. AMPC regulation	https://www.ncbi.nlm.nih.gov/pubmed/29727602
DOCK8	ENSG00000107099	?	Signaling. Dendritic cell migration; CD8 T cell survival	https://doi.org/10.1182/blood-2012-01-407098	10.1084/jem.20110345
FLT1P1	ENSG00000229515	+	Pseudogene, erithocytes/heme biosynthesis	Genenetwork
ERRFI1	ENSG00000116285	+	Membrane kinase regulator. Probably involved in cell-cell interaction	10.1097/MIB.0000000000000090
COX5A	ENSG00000178741	+	Cytochrom oxidase and cell fate desitions	doi: 10.1016/j.cmet.2017.05.007.
HECTD4	ENSG00000173064	+	MTOR; Ubiquitin protein ligate	Genenetwork; uniprot
FAM219B	ENSG00000178761	+	Sumoylation/viral infection	Genenetwork
RP11-243J16.7	ENSG00000236559	+	NLR Signaling	Genenetwork
RP11-712B9.2	ENSG00000245552	+	TP53 signaling	Genenetwork
AAGAB	ENSG00000103591	+	potential membrane tracffic	10.1038/ng.2444
SESN3	ENSG00000149212	+	negative regulator MTOR; MAPK activation T cells	10.1016/j.cmet.2013.08.018	doi:10.1038/ni.3665
CBWD1	ENSG00000172785	+	APC; MTOR	Genenetwork
CCDC116	ENSG00000161180	+	PI3K	Genenetwork
MIR4513	ENSG00000264386	-	Integrin ab, TP53 signaling, TCR signaling, MTOR	Genenetwork
RP3-395M20.9	ENSG00000228037	?	TNF, TCR	doi: 10.1186/s13073-014-0088-0	Genenetwork
ADAM1A	ENSG00000229186	-	Metallopeptidase domain/ Pseudogene	Gene cards
IL1RL1	ENSG00000115602	+	Promotes Th2 differentiation	10.2174/138920210793360907
PVT1	ENSG00000249859	?	LncRNA, promotes suppresive activity of myeloid-derived suppressor cells	10.1186/s12943-019-0978-2
CXCR6	ENSG00000172215	+	Migration and probably Th1 immune response	10.1111/j.1365-2567.2007.02603.x
FYCO1	ENSG00000163820	?	Vesicle transport	10.1083/jcb.200907015
SMG7	ENSG00000116698	+	non-sense mediated decay	https://doi.org/10.3389/fpls.2018.01602	N/A
CCR2	ENSG00000121807	?	Monocyte recrutiment	https://doi.org/10.1038/s41598-019-45012-6
CCR3	ENSG00000183625	+	Th2 differentiation	10.1186/1476-7961-4-6
CCR1	ENSG00000163823	-	Monocyte recrutiment	10.1182/blood.v97.4.1144
SLC22A4	ENSG00000197208	+	organic cation transporters; carnitine transport	10.1186/1471-2350-7-54
RP3-395M20.8	ENSG00000238164	-	TNF, TCR	doi: 10.1186/s13073-014-0088-0
AHSA2	ENSG00000173209	+	Heatshock protein	Gene cards
ITGA4	ENSG00000115232	-	Th1 recruitment. Anti-ITGA4 anti-body approved for MS and CD	10.1038/srep07834
TNFRSF9	ENSG00000049249	-	Enhance effector properties in T cesll	https://doi.org/10.3389/fimmu.2018.02618
C5orf56	ENSG00000197536	-	Cytokine signaling most common enriched process	Genenetwork
FRMD4B	ENSG00000114541	?	GRP1 signaling	Gene cards
PDXK	ENSG00000160209	-	Vitamin B6 metabilism	Gene cards
ARHGAP31	ENSG00000031081	-	GTPase-activating protein	doi:10.1093/hmg/ddu453
POU2AF1	ENSG00000110777	?	B cell development	10.15252/embj.201591459
CTLA4	ENSG00000163599	+	Supress T cell response, interacts with CD80 and CD86	https://doi.org/10.1182/blood-2017-06-741033
SMAD3	ENSG00000166949	?	controls activation T cells	doi: 10.1038/gene.2012.63
THEMIS	ENSG00000172673	-	T cell development	doi: 10.1038/cmi.2017.34
PUS10	ENSG00000162927	-	TRAIL induced apoptosis	doi: 10.1038/cddis.2017.476
FASLG	ENSG00000117560	-	Apoptosis to regulate immune response	https://doi.org/10.3389/fimmu.2016.00382
TTC34	ENSG00000215912	+	fibroblast growth factor receptors	Genenetwork
PIAS1	ENSG00000033800	-	E3 SUMO ligase role in STAT, p53, and the steroid hormone signaling pathways	https://doi.org/10.1101/612622
C1QTNF6	ENSG00000133466	-	Regulation of complement cascade	10.1038/ncomms9483
RP11-168O16.1	ENSG00000229191	?	Mucopolyssacharidoses, PI3K, Fibroblast receptor	Genenetwork
UBAC2	ENSG00000134882	?	Ubiquitin associated protein	Gene cards
REL	ENSG00000162924	+	NFkB	0.1038/sigtrans.2017.23
GPR18	ENSG00000125245	+	Promotes CD8+ T cell development	https://doi.org/10.3389/fimmu.2018.00660
XCR1	ENSG00000173578	+	Dendritic cell development	doi: 10.1038/srep23505
SCAMP2	ENSG00000140497	+	Secretory Carrier Membrane Protein 1	Gene cards
ETS1	ENSG00000134954	?	TF modulates T reg development and also TH1 differentiation	DOI: 10.1084/jem.20092153	10.1084/jem.20041330
IL2RA	ENSG00000134460	?	Induced upon T cell activation	doi: 10.1080/15592294.2018
RP1-102E24.8	ENSG00000256433	+	Insulin, TNF, Trafficking	Genenetwork
PTPN11	ENSG00000179295	+	Protein tyrosin kinase, signaling evens, but unclear results	https://doi.org/10.3389/fimmu.2018.02504
AC116366.5	ENSG00000238160	-	cyclin, cell cyle, DNA replication	Genenetwork
GPR183	ENSG00000169508	-	B cell development	DOI: https://doi.org/10.4049/jimmunol.1101542
RASGRP1	ENSG00000172575	-	TCR signaling	DOI: 10.1016/s1074-7613(02)00451-x
TNFRSF14	ENSG00000157873	-	Persistence T cells	pdoi: 10.1084/jem.20101562
SH2B3	ENSG00000111252	-	Negative regulator Th1 differentiation/DC activation	DOI: https://doi.org/10.4049/jimmunol.1303243
PPIF	ENSG00000108179	+	target of miR-23a that protects against necrosis of activated T cells	10.1016/j.immuni.2016.01.007
UBE2L3	ENSG00000185651	-	Ubiquitin ligase, NFKB activation	10.1038/cr.2013.133
PLTP	ENSG00000100979	-	lipid metabolisnm but can promote Th1 differentiation	doi: 10.1038/cmi.2015.75
PLCH2	ENSG00000149527	+	T cell activation	doi: 10.4049/jimmunol.1103458
AC007278.2	ENSG00000236525	+	Neutrophil degranulation, innate immune system	Genenetwork
PTPN2	ENSG00000175354	?	Attenuates T cell signaling	10.1172/JCI59492
MMEL1	ENSG00000142606	-	membrane metallo-endopeptidas	Gene cards
CD28	ENSG00000178562	+	Costimulation	https://doi.org/10.1182/blood-2017-06-741033
TAGAP	ENSG00000164691	+	inhibits TCR signaling	doi: 10.1038/icb.2017.27
ELMO1	ENSG00000155849	+	Promotes T cell migraton	doi: 10.4049/jimmunol.1303348
UBE2E3	ENSG00000170035	+	Ubiquitinilation	doi: 10.1016/j.redox.2018.05.008.
FRG1B	ENSG00000149531	+	Pseudogene, gap jucntions, collagen, EGFR	Genenetwork
TCTN1	ENSG00000204852	?	Tectonin, organelle biosynthesis	Gene cards
RP11-89M16.1	ENSG00000254275	?	G protein, NODAL signaling, NOTCH2 activation	Genenetwork
BACH2	ENSG00000112182	+	B cells developtment and T cell plasticity	doi: 10.1111/imr.12201.	doi: 10.1016/j.immuni.2018.03.033
AC104820.2	ENSG00000234663	-	Second mesengers, cytokine signaling, TCR	Genenetwork	https://doi.org/10.1016/j.jaut.2016.01.002
PIANP	ENSG00000139200	+	Neuronal system	Gene cards
SLC35D1	ENSG00000116704	?	Solute transporter	Gene cards
AP002954.4	ENSG00000255422	-	TLR immune system	Genenetwork	doi: 10.1016/j.jaut.2016.01.002
MLLT10P1	ENSG00000238151	+	Pseudo gene; PI3K,Eicosanoids, tRNA aminoacylation	Genenetwork
CYP11A1	ENSG00000140459	?	Cytochrom enzymes	Gene cards
MIER1	ENSG00000198160	?	Transcriptional regulator	Gene cards
SDSL	ENSG00000139410	-	Serine Dehydratase Like, surfur metabolism	Gene cards
PDCD1LG2	ENSG00000197646	-	(CD273 or PDL2) Supress immune cell responses	doi: 10.1016/j.cellimm.2014.05.006
MMP9	ENSG00000100985	-	Matrix metalloproteases, relaevant in neutrophils	doi: 10.1186/s12974-017-0801-1
IL21	ENSG00000138684	?	Drives B cell differentiation, CD8+T Cell activation; CD4 Costimulation	10.1155/2015/696578	doi: 10.4049/jimmunol.1302082
KIF21B	ENSG00000116852	+	Kinesisn involved in cytoskeleton	doi: 10.1371/journal.pone.0075603
ICOS	ENSG00000163600	-	Costimulation	doi: 10.1111/imr.12771.
RTP3	ENSG00000163825	?	Olphactory transduction	Gene cards	N/A
IL21R	ENSG00000103522	?	IL-21 signaling	10.1155/2015/696578
IRF1	ENSG00000125347	?	Antiviral genes, IFN response	https://doi.org/10.3389/fimmu.2019.01019
RGS1	ENSG00000090104	-	G-protein signaling	doi: 10.4049/jimmunol.1100833
IL12A	ENSG00000168811	+	Produced by dendritic cells promotes TH1	10.1084/jem.20030026
IL2	ENSG00000109471	?	T cell survival	10.4049/jimmunol.168.2.597
STAT1	ENSG00000115415	?	IFN Response transduction, cell proliferation on innate and adaptive immune system	https://doi.org/10.1016/j.cyto.2015.11.011
STAT4	ENSG00000138378	?	Promotes Th1 differentiation	ttps://doi.org/10.1084/jem.20170457
CD274	ENSG00000120217	?	(PDL1) Supress immune cell responses	doi: 10.1038/s41598-018-33927-5
IQCJ-SCHIP1-AS1	ENSG00000241211	?	Antisense. Ovarian tumor, Cell cycle, Defects in vitamin metabolism	Genenetwork
BCL2L1	ENSG00000171552	?	Promotes cell cycle	Gene cards
DEFB124	ENSG00000180383	?	Defensins antimicrobial activity	10.1038/ni.1825
TNFSF11	ENSG00000120659	?	(RANKL) Activation NFKB	https://doi.org/10.3389/fimmu.2014.00511
