## Supplementary material for "Systematic prioritization of candidate genes in disease loci identifies *TRAFD1* as a master regulator of IFNγ signalling in celiac disease": Sup_Table8

### Sheet: all_significant_mediations
cis_ensembl_id	cis_gene_name	trans_ensembl_id	trans_gene_name	z_score_difference	mediation_p
ENSG00000135148	TRAFD1	ENSG00000120217	CD274	3.33617	1.34903e-63
ENSG00000135148	TRAFD1	ENSG00000128512	DOCK4	1.79871	6.02145e-65
ENSG00000135148	TRAFD1	ENSG00000198019	FCGR1B	2.79248	4.02002e-73
ENSG00000135148	TRAFD1	ENSG00000154451	GBP5	2.30413	1.23738e-47
ENSG00000135148	TRAFD1	ENSG00000221963	APOL6	3.88197	7.80198e-52
ENSG00000135148	TRAFD1	ENSG00000115415	STAT1	3.22781	5.54749e-38
ENSG00000135148	TRAFD1	ENSG00000168062	BATF2	2.31904	1.56608e-45
ENSG00000135148	TRAFD1	ENSG00000183347	GBP6	2.35789	7.59027e-84
ENSG00000135148	TRAFD1	ENSG00000117228	GBP1	2.75069	6.18052e-35
ENSG00000135148	TRAFD1	ENSG00000128284	APOL3	3.05132	1.05664e-73
ENSG00000135148	TRAFD1	ENSG00000119522	DENND1A	2.40635	3.50584e-74
ENSG00000135148	TRAFD1	ENSG00000074660	SCARF1	2.02888	7.57424e-78
ENSG00000135148	TRAFD1	ENSG00000090554	FLT3LG	0.625729	1.09897e-08
ENSG00000135148	TRAFD1	ENSG00000162654	GBP4	3.1358	1.54526e-47
ENSG00000135148	TRAFD1	ENSG00000099860	GADD45B	3.28759	2.90671e-69
ENSG00000135148	TRAFD1	ENSG00000150337	FCGR1A	2.684	2.12637e-68
ENSG00000135148	TRAFD1	ENSG00000152766	ANKRD22	2.67097	4.19195e-75
ENSG00000135148	TRAFD1	ENSG00000111199	TRPV4	0.0579595	3.63955e-09
ENSG00000135148	TRAFD1	ENSG00000090339	ICAM1	1.84014	3.54043e-70
ENSG00000135148	TRAFD1	ENSG00000197646	PDCD1LG2	2.15972	2.05145e-80
ENSG00000135148	TRAFD1	ENSG00000168394	TAP1	4.6786	1.19144e-38
ENSG00000135148	TRAFD1	ENSG00000100911	PSME2	3.46619	9.05369e-46
ENSG00000135148	TRAFD1	ENSG00000010030	ETV7	2.84719	4.51262e-71
ENSG00000135148	TRAFD1	ENSG00000152229	PSTPIP2	2.83305	1.4046e-70
ENSG00000135148	TRAFD1	ENSG00000100342	APOL1	4.059	8.52886e-45
ENSG00000135148	TRAFD1	ENSG00000100336	APOL4	1.93995	2.39067e-76
ENSG00000135148	TRAFD1	ENSG00000225492	GBP1P1	2.86993	6.82155e-78
ENSG00000135148	TRAFD1	ENSG00000214872	SMTNL1	2.96677	6.12652e-79
ENSG00000135148	TRAFD1	ENSG00000253193	FCGR1C	1.97037	5.21843e-75
ENSG00000135148	TRAFD1	ENSG00000162645	GBP2	3.19302	4.10107e-47
ENSG00000135148	TRAFD1	ENSG00000149131	SERPING1	3.42936	1.79676e-53
ENSG00000135148	TRAFD1	ENSG00000156587	UBE2L6	4.00974	6.16587e-34
ENSG00000135148	TRAFD1	ENSG00000107960	OBFC1	2.24465	9.58677e-84
ENSG00000135148	TRAFD1	ENSG00000138496	PARP9	4.6841	1.23212e-36
ENSG00000135148	TRAFD1	ENSG00000169245	CXCL10	2.74042	1.63061e-80
ENSG00000135148	TRAFD1	ENSG00000176871	WSB2	1.80465	6.15426e-68
ENSG00000135148	TRAFD1	ENSG00000233029	RP11-439A17.9	2.17381	1.41328e-79
ENSG00000135148	TRAFD1	ENSG00000205220	PSMB10	3.39476	3.47199e-63
ENSG00000135148	TRAFD1	ENSG00000132109	TRIM21	4.84894	5.97917e-35
ENSG00000135148	TRAFD1	ENSG00000116663	FBXO6	4.63577	3.54651e-38
ENSG00000135148	TRAFD1	ENSG00000108679	LGALS3BP	2.58137	6.98772e-83
ENSG00000157873	TNFRSF14	ENSG00000116213	WRAP73	0.45487	1.26278e-09
ENSG00000204852	TCTN1	ENSG00000070961	ATP2B1	0.728081	1.67566e-25
ENSG00000204852	TCTN1	ENSG00000179820	MYADM	0.681249	2.46128e-30
ENSG00000204852	TCTN1	ENSG00000243660	ZNF487	0.770223	1.16042e-36
ENSG00000204852	TCTN1	ENSG00000099998	GGT5	0.826156	3.81758e-27
ENSG00000204852	TCTN1	ENSG00000087903	RFX2	1.08205	7.75993e-44
ENSG00000204852	TCTN1	ENSG00000170876	TMEM43	0.769513	5.57655e-23
ENSG00000204852	TCTN1	ENSG00000163346	PBXIP1	0.89661	1.37894e-48
ENSG00000204852	TCTN1	ENSG00000267519	MIR24-2	0.62978	2.48505e-26
ENSG00000204852	TCTN1	ENSG00000010361	FUZ	1.53321	1.23881e-64
ENSG00000204852	TCTN1	ENSG00000128245	YWHAH	0.450031	7.02534e-10
ENSG00000204852	TCTN1	ENSG00000158710	TAGLN2	1.04577	2.17842e-51
ENSG00000204852	TCTN1	ENSG00000143409	FAM63A	0.712045	4.94766e-32
ENSG00000204852	TCTN1	ENSG00000263463	MIR378I	0.348782	9.64151e-09
ENSG00000204852	TCTN1	ENSG00000156675	RAB11FIP1	1.17563	2.09584e-55
ENSG00000204852	TCTN1	ENSG00000160789	LMNA	0.453047	5.64924e-10
ENSG00000111252	SH2B3	ENSG00000117228	GBP1	1.72969	1.46968e-31
ENSG00000111252	SH2B3	ENSG00000100342	APOL1	1.19	4.22957e-16
ENSG00000111252	SH2B3	ENSG00000197646	PDCD1LG2	0.801716	7.00438e-07
ENSG00000111252	SH2B3	ENSG00000176871	WSB2	1.26565	2.40899e-16
ENSG00000111252	SH2B3	ENSG00000156675	RAB11FIP1	0.821926	3.08496e-12
ENSG00000111252	SH2B3	ENSG00000107960	OBFC1	1.13065	5.05122e-13
ENSG00000111252	SH2B3	ENSG00000010030	ETV7	1.10719	5.93357e-14
ENSG00000111252	SH2B3	ENSG00000128284	APOL3	1.83832	9.1534e-39
ENSG00000111252	SH2B3	ENSG00000168394	TAP1	1.3744	2.01916e-19
ENSG00000111252	SH2B3	ENSG00000168062	BATF2	1.66304	2.46448e-29
ENSG00000111252	SH2B3	ENSG00000214872	SMTNL1	1.30777	1.40707e-17
ENSG00000111252	SH2B3	ENSG00000152229	PSTPIP2	1.11005	4.52113e-14
ENSG00000111252	SH2B3	ENSG00000090339	ICAM1	1.33714	1.93762e-20
ENSG00000111252	SH2B3	ENSG00000128245	YWHAH	0.821969	9.7535e-14
ENSG00000111252	SH2B3	ENSG00000132109	TRIM21	1.65194	4.03642e-31
ENSG00000111252	SH2B3	ENSG00000169245	CXCL10	1.30342	2.10297e-17
ENSG00000111252	SH2B3	ENSG00000156587	UBE2L6	1.92974	8.26555e-39
ENSG00000111252	SH2B3	ENSG00000139433	GLTP	0.138322	4.49401e-09
ENSG00000111252	SH2B3	ENSG00000100911	PSME2	1.90219	7.98015e-38
ENSG00000111252	SH2B3	ENSG00000116663	FBXO6	1.29077	3.90505e-17
ENSG00000111252	SH2B3	ENSG00000154451	GBP5	1.43613	2.57833e-21
ENSG00000111252	SH2B3	ENSG00000256745	RP11-680H20.1	0.0313391	8.50874e-11
ENSG00000111252	SH2B3	ENSG00000138496	PARP9	1.5171	1.33357e-23
ENSG00000111252	SH2B3	ENSG00000074660	SCARF1	1.43288	1.95645e-23
ENSG00000111252	SH2B3	ENSG00000162645	GBP2	1.36402	3.86261e-19
ENSG00000111252	SH2B3	ENSG00000183347	GBP6	0.960887	1.48774e-09
ENSG00000111252	SH2B3	ENSG00000120217	CD274	1.31517	9.10915e-18
ENSG00000111252	SH2B3	ENSG00000149131	SERPING1	1.58136	6.9888e-26
ENSG00000111252	SH2B3	ENSG00000115415	STAT1	1.54881	6.9358e-25
ENSG00000111252	SH2B3	ENSG00000162654	GBP4	2.0218	1.63287e-43
ENSG00000111252	SH2B3	ENSG00000221963	APOL6	1.48597	1.13858e-22
ENSG00000111252	SH2B3	ENSG00000225492	GBP1P1	0.939929	3.26772e-09
ENSG00000111252	SH2B3	ENSG00000128512	DOCK4	1.09771	1.6969e-12
ENSG00000139410	SDSL	ENSG00000100911	PSME2	0.971536	1.76923e-32
ENSG00000139410	SDSL	ENSG00000120217	CD274	0.381495	7.43234e-12
ENSG00000139410	SDSL	ENSG00000150337	FCGR1A	0.793324	8.28932e-22
ENSG00000139410	SDSL	ENSG00000168062	BATF2	0.744658	1.79865e-19
ENSG00000139410	SDSL	ENSG00000090554	FLT3LG	0.539471	5.78079e-10
ENSG00000139410	SDSL	ENSG00000119522	DENND1A	0.779346	2.99925e-20
ENSG00000139410	SDSL	ENSG00000128284	APOL3	0.910124	2.28428e-27
ENSG00000139410	SDSL	ENSG00000117228	GBP1	0.747889	2.79546e-19
ENSG00000139410	SDSL	ENSG00000100336	APOL4	0.717258	1.40079e-17
ENSG00000139410	SDSL	ENSG00000152766	ANKRD22	0.475041	8.11839e-08
ENSG00000139410	SDSL	ENSG00000010030	ETV7	0.529706	1.24707e-09
ENSG00000139410	SDSL	ENSG00000198019	FCGR1B	0.712854	2.76827e-17
ENSG00000139410	SDSL	ENSG00000149131	SERPING1	0.73194	4.99762e-18
ENSG00000139410	SDSL	ENSG00000156587	UBE2L6	0.89363	4.44458e-27
ENSG00000139410	SDSL	ENSG00000115415	STAT1	0.674937	1.21173e-15
ENSG00000139410	SDSL	ENSG00000169245	CXCL10	0.614553	3.83209e-14
ENSG00000139410	SDSL	ENSG00000152229	PSTPIP2	0.619421	3.44873e-13
ENSG00000139410	SDSL	ENSG00000108679	LGALS3BP	0.716445	3.66916e-17
ENSG00000139410	SDSL	ENSG00000183347	GBP6	0.599455	3.33952e-12
ENSG00000139410	SDSL	ENSG00000221963	APOL6	0.578477	2.38402e-11
ENSG00000139410	SDSL	ENSG00000154451	GBP5	0.634335	4.46217e-14
ENSG00000139410	SDSL	ENSG00000253193	FCGR1C	0.687771	7.80695e-16
ENSG00000139410	SDSL	ENSG00000162645	GBP2	0.513903	4.47459e-09
ENSG00000139410	SDSL	ENSG00000162654	GBP4	0.839574	2.57203e-24
ENSG00000162924	REL	ENSG00000104921	FCER2	1.12451	1.33819e-10
ENSG00000179295	PTPN11	ENSG00000221963	APOL6	0.453025	4.36739e-21
ENSG00000179295	PTPN11	ENSG00000117228	GBP1	0.499309	4.55799e-21
ENSG00000179295	PTPN11	ENSG00000176871	WSB2	0.27435	1.34412e-10
ENSG00000179295	PTPN11	ENSG00000152766	ANKRD22	0.279026	3.27588e-11
ENSG00000179295	PTPN11	ENSG00000149131	SERPING1	0.31764	1.06245e-13
ENSG00000179295	PTPN11	ENSG00000010030	ETV7	0.264811	3.88736e-12
ENSG00000179295	PTPN11	ENSG00000183347	GBP6	0.402113	8.52639e-18
ENSG00000179295	PTPN11	ENSG00000162645	GBP2	0.334977	4.00491e-13
ENSG00000179295	PTPN11	ENSG00000147457	CHMP7	0.223665	3.52198e-10
ENSG00000179295	PTPN11	ENSG00000214872	SMTNL1	0.270232	1.72375e-11
ENSG00000179295	PTPN11	ENSG00000168062	BATF2	0.402965	4.31732e-17
ENSG00000179295	PTPN11	ENSG00000198019	FCGR1B	0.294523	8.89423e-14
ENSG00000179295	PTPN11	ENSG00000107960	OBFC1	0.280351	1.22572e-10
ENSG00000179295	PTPN11	ENSG00000138496	PARP9	0.345896	6.66323e-16
ENSG00000179295	PTPN11	ENSG00000074660	SCARF1	0.326124	1.99221e-15
ENSG00000179295	PTPN11	ENSG00000156587	UBE2L6	0.297263	9.30311e-13
ENSG00000179295	PTPN11	ENSG00000154451	GBP5	0.52887	2.03017e-21
ENSG00000179295	PTPN11	ENSG00000100342	APOL1	0.371	9.59612e-19
ENSG00000179295	PTPN11	ENSG00000100911	PSME2	0.380807	6.63569e-16
ENSG00000179295	PTPN11	ENSG00000225492	GBP1P1	0.264071	4.14348e-10
ENSG00000179295	PTPN11	ENSG00000150337	FCGR1A	0.354996	4.66607e-14
ENSG00000179295	PTPN11	ENSG00000162654	GBP4	0.454203	9.84376e-21
ENSG00000179295	PTPN11	ENSG00000115415	STAT1	0.355189	4.16011e-14
ENSG00000179295	PTPN11	ENSG00000099860	GADD45B	0.353415	3.59442e-18
ENSG00000179295	PTPN11	ENSG00000116663	FBXO6	0.313232	4.90885e-14
ENSG00000179295	PTPN11	ENSG00000205220	PSMB10	0.288237	1.84305e-11
ENSG00000179295	PTPN11	ENSG00000168394	TAP1	0.513604	3.23887e-24
ENSG00000179295	PTPN11	ENSG00000137265	IRF4	0.213826	6.12887e-13
ENSG00000179295	PTPN11	ENSG00000132109	TRIM21	0.239056	3.65567e-11
ENSG00000179295	PTPN11	ENSG00000120217	CD274	0.355833	5.65519e-16
ENSG00000179295	PTPN11	ENSG00000067082	KLF6	0.177518	3.32035e-11
ENSG00000033800	PIAS1	ENSG00000128973	CLN6	0.107204	3.08568e-19
ENSG00000160209	PDXK	ENSG00000079393	DUSP13	0.268617	1.31533e-09
ENSG00000116701	NCF2	ENSG00000121486	TRMT1L	0.00539809	1.73827e-05
ENSG00000238151	MLLT10P1	ENSG00000100994	PYGB	0.959322	2.64859e-05
ENSG00000125347	IRF1	ENSG00000158985	CDC42SE2	0.326931	1.35465e-28
ENSG00000103522	IL21R	ENSG00000168488	ATXN2L	0.0801833	3.48174e-15
ENSG00000173064	HECTD4	ENSG00000163346	PBXIP1	0.614814	2.66531e-18
ENSG00000173064	HECTD4	ENSG00000156675	RAB11FIP1	0.564074	6.36367e-15
ENSG00000173064	HECTD4	ENSG00000108370	RGS9	0.433638	2.80516e-09
ENSG00000173064	HECTD4	ENSG00000179820	MYADM	0.555362	1.1063e-14
ENSG00000173064	HECTD4	ENSG00000067082	KLF6	0.492518	1.12893e-11
ENSG00000173064	HECTD4	ENSG00000163297	ANTXR2	0.841242	8.83091e-33
ENSG00000173064	HECTD4	ENSG00000170876	TMEM43	0.914143	2.63007e-38
ENSG00000173064	HECTD4	ENSG00000263463	MIR378I	0.552782	1.10979e-11
ENSG00000173064	HECTD4	ENSG00000099998	GGT5	0.563156	8.29174e-11
ENSG00000149531	FRG1B	ENSG00000100994	PYGB	0.969322	2.27851e-08
ENSG00000229515	FLT1P1	ENSG00000144290	SLC4A10	2.01547	7.89914e-06
ENSG00000229515	FLT1P1	ENSG00000062524	LTK	2.20658	4.28656e-07
ENSG00000107099	DOCK8	ENSG00000226210	ABC7-42389800N19.1	0.370767	2.03375e-11
ENSG00000172215	CXCR6	ENSG00000143365	RORC	3.97146	1.75109e-111
ENSG00000172215	CXCR6	ENSG00000062524	LTK	4.87858	3.57517e-128
ENSG00000172215	CXCR6	ENSG00000144290	SLC4A10	5.03547	7.97138e-129
ENSG00000183625	CCR3	ENSG00000198794	SCAMP5	2.52364	3.81862e-18
ENSG00000112182	BACH2	ENSG00000178562	CD28	1.0896	6.37867e-17
ENSG00000231826	AC016735.2	ENSG00000197182	FLJ27365	0.964069	1.10469e-10
ENSG00000231826	AC016735.2	ENSG00000179593	ALOX15B	0.0880508	1.91771e-09
