## Supplementary material for "Systematic prioritization of candidate genes in disease loci identifies *TRAFD1* as a master regulator of IFNγ signalling in celiac disease": Sup_Table9

### Sheet: Sheet1
mediator	mediated_beta	unmediated_beta	beta_difference	se	t_statistic	p_value	correlation	n_observations
Granulocyte	0.08137	0.08786	-0.00649	0.0032281	-2.01047	0.0444929	0.0829636	2411
PLT	0.09368	0.08786	0.00582	0.0030151	1.93028	0.0536888	0.0115242	2410
RDW	0.1427	0.08786	0.05484	0.0292879	1.87244	0.0618481	0.0219354	417
WBC	0.08183	0.08786	-0.00603	0.00323298	-1.86515	0.0622819	0.0778339	2411
LUC	0.05356	0.08786	-0.0343	0.0194593	-1.76265	0.0785011	0.104124	566
MCHC	0.1045	0.08786	0.01664	0.0103721	1.6043	0.108924	-0.0680392	1142
LUC_Perc	0.0571	0.08786	-0.03076	0.0194483	-1.58163	0.114295	0.104763	566
Lymph_Perc	0.08326	0.08786	-0.0046	0.00291568	-1.57768	0.114771	0.0207153	2411
MCV	0.1032	0.08786	0.01534	0.0103076	1.48822	0.136969	-0.06702	1142
HGB	0.08309	0.08786	-0.00477	0.00320693	-1.4874	0.13704	0.0713209	2411
Granulocyte_Perc	0.08325	0.08786	-0.00461	0.0032291	-1.42764	0.153525	0.085175	2411
HCT	0.08334	0.08786	-0.00452	0.00320267	-1.41132	0.158278	0.0698391	2411
MPV	0.1019	0.08786	0.01404	0.0103835	1.35214	0.176607	-0.0554053	1110
Mono	0.08402	0.08786	-0.00384	0.00319564	-1.20164	0.229622	0.0729179	2411
Mono_Perc	0.08468	0.08786	-0.00318	0.00328049	-0.969369	0.332459	0.0905294	2411
Neut	0.08164	0.08786	-0.00622	0.00680278	-0.914332	0.360671	0.139573	1720
Lymph	0.08532	0.08786	-0.00254	0.00313249	-0.810857	0.417528	0.0610475	2411
Eos	0.08281	0.08786	-0.00505	0.00675076	-0.748063	0.454524	0.132394	1720
Eos_Perc	0.08372	0.08786	-0.00414	0.00681882	-0.607143	0.543836	0.140957	1720
Neut_Perc	0.08457	0.08786	-0.00329	0.00681544	-0.482727	0.629351	0.136795	1720
Baso	0.08462	0.08786	-0.00324	0.00683205	-0.474235	0.635392	0.130969	1720
Baso_Perc	0.08488	0.08786	-0.00298	0.00681439	-0.43731	0.661941	0.129437	1720
MCH	0.09145	0.08786	0.00359	0.0101539	0.353558	0.72374	-0.0870677	1082
RBC	0.08621	0.08786	-0.00165	0.00555477	-0.297042	0.766468	-0.0338384	1845
