## Supplementary material for "Systematic prioritization of candidate genes in disease loci identifies *TRAFD1* as a master regulator of IFNγ signalling in celiac disease": Sup_Table10

### Sheet: mediation_corrected_for_SH2B3
ensembl_id	gene_name	z_score_difference	p_value	correlation
ENSG00000128512	DOCK4	1.56453	5.72243e-261	0.007907
ENSG00000149131	SERPING1	3.54989	1.02936e-44	0.008088
ENSG00000138496	PARP9	4.17873	1.43748e-28	0.008088
ENSG00000128284	APOL3	2.86655	1.23005e-76	0.008161
ENSG00000214872	SMTNL1	2.72519	2.01545e-84	0.008088
ENSG00000169245	CXCL10	2.57939	2.43421e-90	0.007907
ENSG00000183347	GBP6	2.22351	2.69584e-125	0.007907
ENSG00000197646	PDCD1LG2	1.97951	1.65097e-160	0.007907
ENSG00000115415	STAT1	4.04041	9.8912e-30	0.007907
ENSG00000090339	ICAM1	1.669	1.94278e-247	0.008161
ENSG00000010030	ETV7	3.01676	6.83987e-68	0.008161
ENSG00000205220	PSMB10	3.24307	3.24402e-53	0.007907
ENSG00000233029	RP11-439A17.9	2.00057	8.55473e-166	0.008104
ENSG00000176871	WSB2	1.61122	4.1618e-248	0.007907
ENSG00000168394	TAP1	4.10038	4.65322e-30	0.008088
ENSG00000253193	FCGR1C	1.8705	2.31871e-192	0.008161
ENSG00000156587	UBE2L6	4.25157	4.8043e-27	0.008088
ENSG00000150337	FCGR1A	3.08534	3.35227e-60	0.007907
ENSG00000152766	ANKRD22	2.96082	1.05984e-69	0.008088
ENSG00000107960	OBFC1	2.17949	8.17199e-131	0.007907
ENSG00000099860	GADD45B	3.13964	9.23077e-62	0.008161
ENSG00000117228	GBP1	4.14933	1.82074e-27	0.007907
ENSG00000225492	GBP1P1	2.71614	1.51111e-80	0.007907
ENSG00000116663	FBXO6	4.12536	1.53183e-29	0.008088
ENSG00000198019	FCGR1B	2.99816	8.16337e-69	0.008161
ENSG00000162654	GBP4	3.71252	1.18482e-39	0.008088
ENSG00000154451	GBP5	3.69446	2.90308e-38	0.007907
ENSG00000132109	TRIM21	4.22899	4.89589e-28	0.008161
ENSG00000100342	APOL1	3.862	7.05349e-36	0.008104
ENSG00000120217	CD274	3.2466	7.98183e-56	0.008088
ENSG00000100911	PSME2	3.71877	1.67209e-37	0.007907
ENSG00000100336	APOL4	1.86523	1.66307e-181	0.007907
ENSG00000221963	APOL6	3.61571	1.25731e-42	0.008088
ENSG00000074660	SCARF1	1.85674	3.43999e-192	0.008104
ENSG00000152229	PSTPIP2	3.02457	3.56146e-67	0.008161
ENSG00000162645	GBP2	3.71751	1.34967e-37	0.007907
ENSG00000168062	BATF2	3.81637	6.90561e-37	0.008088
ENSG00000108679	LGALS3BP	2.46926	3.95986e-100	0.007907
ENSG00000090554	FLT3LG	0.460641	0	0.008161
ENSG00000119522	DENND1A	2.38187	2.01284e-85	0.007067
