## Supplementary material for "Systematic prioritization of candidate genes in disease loci identifies *TRAFD1* as a master regulator of IFNγ signalling in celiac disease": Sup_Table11

### Sheet: go_enrichment_of_regulation_TRA
background	term_name	p_value	Z_score	combined_score	overlapping_genes	adjusted_p_value
Reactome_2016	Interferon gamma signaling Homo sapiens R-HSA-877300	2.85961e-15	52.4521	1756.52	['GBP6', 'GBP5', 'STAT1', 'FCGR1A', 'GBP2', 'GBP1', 'FCGR1B', 'TRIM21', 'GBP4', 'ICAM1']	4.3752e-12
Reactome_2016	Interferon Signaling Homo sapiens R-HSA-913531	1.47579e-13	27.3768	808.832	['GBP6', 'GBP5', 'STAT1', 'UBE2L6', 'FCGR1A', 'GBP2', 'GBP1', 'FCGR1B', 'TRIM21', 'GBP4', 'ICAM1']	1.12898e-10
Reactome_2016	Cytokine Signaling in Immune system Homo sapiens R-HSA-1280215	1.06535e-11	11.0149	278.294	['GBP6', 'GBP5', 'STAT1', 'FLT3LG', 'UBE2L6', 'PSMB10', 'ICAM1', 'PSME2', 'FCGR1A', 'GBP2', 'GBP1', 'FCGR1B', 'TRIM21', 'GBP4']	5.43326e-09
Reactome_2016	Immune System Homo sapiens R-HSA-168256	3.21998e-10	5.67582	124.053	['GBP6', 'CD274', 'GBP5', 'STAT1', 'TAP1', 'FLT3LG', 'UBE2L6', 'PDCD1LG2', 'PSMB10', 'ICAM1', 'PSME2', 'FBXO6', 'FCGR1A', 'GBP2', 'GBP1', 'FCGR1B', 'TRIM21', 'GBP4']	1.23164e-07
Reactome_2016	Class I MHC mediated antigen processing & presentation Homo sapiens R-HSA-983169	1.64668e-07	12.7949	199.848	['TAP1', 'PSME2', 'UBE2L6', 'FBXO6', 'FCGR1A', 'FCGR1B', 'TRIM21', 'PSMB10']	5.03885e-05
Reactome_2016	Adaptive Immune System Homo sapiens R-HSA-1280218	2.53671e-07	7.0418	106.945	['CD274', 'TAP1', 'PSME2', 'UBE2L6', 'FBXO6', 'PDCD1LG2', 'FCGR1A', 'FCGR1B', 'TRIM21', 'PSMB10', 'ICAM1']	6.46862e-05
Reactome_2016	Antigen processing-Cross presentation Homo sapiens R-HSA-1236975	6.83341e-07	29.7442	422.257	['TAP1', 'PSME2', 'FCGR1A', 'FCGR1B', 'PSMB10']	0.000149359
Reactome_2016	Cross-presentation of soluble exogenous antigens (endosomes) Homo sapiens R-HSA-1236978	3.0117e-06	39.8208	506.242	['PSME2', 'FCGR1A', 'FCGR1B', 'PSMB10']	0.000575988
Reactome_2016	Antigen processing: Ubiquitination & Proteasome degradation Homo sapiens R-HSA-983168	0.000182634	9.38086	80.7507	['PSME2', 'UBE2L6', 'FBXO6', 'TRIM21', 'PSMB10']	0.0310478
Reactome_2016	ER-Phagosome pathway Homo sapiens R-HSA-1236974	0.000319753	22.5141	181.192	['TAP1', 'PSME2', 'PSMB10']	0.0489222
