## Supplementary material for "Systematic prioritization of candidate genes in disease loci identifies *TRAFD1* as a master regulator of IFNγ signalling in celiac disease": Sup_Table13

### Sheet: REACTOME_enrichment_cluster1
background	term_name	p_value	Z_score	combined_score	overlapping_genes	adjusted_p_value
Reactome_2016	Cytokine Signaling in Immune system_Homo sapiens_R-HSA-1280215	1.75047e-13	3.99386	117.314	['IL1RN', 'CD40', 'SRC', 'EBI3', 'PTAFR', 'RASGRP1', 'IFIT3', 'ICAM1', 'RELB', 'IL18RAP', 'NUP62', 'TRIM25', 'MAP3K8', 'GBP2', 'GBP1', 'GBP4', 'GBP3', 'IL12RB2', 'STAT5A', 'LYN', 'IL32', 'PTPN1', 'RSAD2', 'IFNGR2', 'IRAK3', 'NFKB1', 'NFKB2', 'HCK', 'ADAM17', 'IL23A', 'TRAF3', 'RASA4', 'IL1B', 'IRF1', 'PELI1', 'LTB', 'IL6ST', 'XAF1', 'IL7R']	2.67822e-10
Reactome_2016	Immune System_Homo sapiens_R-HSA-168256	2.02531e-13	2.66773	77.9722	['IL1RN', 'CD40', 'HSP90AB1', 'TNFAIP3', 'UBE2Z', 'IFIT3', 'ICAM1', 'IFIH1', 'IL18RAP', 'HERC1', 'NUP62', 'TRIM25', 'MAP3K8', 'IKBKE', 'UNKL', 'ICOSLG', 'IER3', 'WSB1', 'RSAD2', 'IFNGR2', 'TAP1', 'CYBB', 'IRAK3', 'RNF144B', 'HCK', 'ADAM17', 'IL23A', 'TRAF3', 'RASA4', 'IL1B', 'IRF1', 'PELI1', 'TLR7', 'LTB', 'IL6ST', 'CD274', 'SRC', 'EBI3', 'PTAFR', 'DAPP1', 'MEFV', 'DTX4', 'RASGRP1', 'RELB', 'C3',…	1.54936e-10
Reactome_2016	RIG-I/MDA5 mediated induction of IFN-alpha/beta pathways_Homo sapiens_R-HSA-168928	4.48929e-07	8.03697	117.472	['IFIH1', 'NFKBIA', 'CYLD', 'TRAF3', 'IRF1', 'TNFAIP3', 'TRIM25', 'IKBKE', 'NFKB1', 'NFKB2']	0.000228954
Reactome_2016	Interferon gamma signaling_Homo sapiens_R-HSA-877300	2.073e-06	6.8271	89.343	['PTPN1', 'IFNGR2', 'IRF1', 'PTAFR', 'TRIM25', 'GBP2', 'GBP1', 'GBP4', 'ICAM1', 'GBP3']	0.000792924
Reactome_2016	Interferon Signaling_Homo sapiens_R-HSA-913531	2.91646e-06	4.53515	57.8011	['PTPN1', 'RSAD2', 'IFNGR2', 'PTAFR', 'IFIT3', 'ICAM1', 'IRF1', 'NUP62', 'TRIM25', 'XAF1', 'GBP2', 'GBP1', 'GBP4', 'GBP3']	0.000892437
Reactome_2016	Signaling by Interleukins_Homo sapiens_R-HSA-449147	4.52854e-06	3.23939	39.8611	['STAT5A', 'LYN', 'IL32', 'IL1RN', 'SRC', 'EBI3', 'IRAK3', 'RASGRP1', 'NFKB1', 'NFKB2', 'HCK', 'IL18RAP', 'IL23A', 'RASA4', 'IL1B', 'PELI1', 'MAP3K8', 'IL6ST', 'IL7R', 'IL12RB2']	0.00115478
Reactome_2016	Negative regulators of RIG-I/MDA5 signaling_Homo sapiens_R-HSA-936440	1.34972e-05	11.2045	125.636	['IFIH1', 'CYLD', 'TRAF3', 'TNFAIP3', 'TRIM25', 'IKBKE']	0.00295011
Reactome_2016	Chemokine receptors bind chemokines_Homo sapiens_R-HSA-380108	2.69176e-05	7.93651	83.5137	['CXCL10', 'CXCL11', 'CCL4', 'CCL2', 'CXCL1', 'CCL19', 'CXCL3']	0.00514799
Reactome_2016	TRAF6 mediated NF-kB activation_Homo sapiens_R-HSA-933542	3.1203e-05	13.2275	137.235	['IFIH1', 'NFKBIA', 'TRIM25', 'NFKB1', 'NFKB2']	0.00530451
Reactome_2016	TRAF3-dependent IRF activation pathway_Homo sapiens_R-HSA-918233	5.33466e-05	18.1406	178.48	['IFIH1', 'TRAF3', 'TRIM25', 'IKBKE']	0.00816203
Reactome_2016	Interleukin-1 signaling_Homo sapiens_R-HSA-446652	6.20672e-05	8.65801	83.8727	['IL1RN', 'IL1B', 'PELI1', 'MAP3K8', 'IRAK3', 'NFKB1']	0.00863298
Reactome_2016	Innate Immune System_Homo sapiens_R-HSA-168249	8.367e-05	2.20295	20.6826	['HSP90AB1', 'SRC', 'TNFAIP3', 'MEFV', 'DTX4', 'RASGRP1', 'RELB', 'C3', 'IFIH1', 'TRIM25', 'CD59', 'MAP3K8', 'IKBKE', 'IER3', 'LYN', 'MYO10', 'IRAK3', 'NFKB1', 'NFKB2', 'NFKBIA', 'CYLD', 'HCK', 'TRAF3', 'RASA4', 'IL1B', 'IRF1', 'PELI1', 'TLR7']	0.0106679
Reactome_2016	Interleukin-1 processing_Homo sapiens_R-HSA-448706	0.000129237	27.2109	243.643	['IL1B', 'NFKB1', 'NFKB2']	0.0152102
Reactome_2016	IkBA variant leads to EDA-ID_Homo sapiens_R-HSA-5603029	0.000129237	27.2109	243.643	['NFKBIA', 'NFKB1', 'NFKB2']	0.0141237
Reactome_2016	IKBKG deficiency causes anhidrotic ectodermal dysplasia with immunodeficiency (EDA-ID) (via TLR)_Homo sapiens_R-HSA-5603027	0.000204367	23.8095	202.276	['NFKBIA', 'NFKB1', 'NFKB2']	0.0208455
Reactome_2016	Toll-Like Receptors Cascades_Homo sapiens_R-HSA-168898	0.000383795	4.08163	32.1037	['NFKBIA', 'TRAF3', 'PELI1', 'MAP3K8', 'IRAK3', 'TLR7', 'IKBKE', 'NFKB1', 'NFKB2']	0.0367004
Reactome_2016	Activated TLR4 signalling_Homo sapiens_R-HSA-166054	0.000398944	4.53515	35.4952	['NFKBIA', 'TRAF3', 'PELI1', 'MAP3K8', 'IRAK3', 'IKBKE', 'NFKB1', 'NFKB2']	0.0359049
Reactome_2016	Growth hormone receptor signaling_Homo sapiens_R-HSA-982772	0.000500111	10.582	80.4305	['LYN', 'STAT5A', 'PTPN1', 'ADAM17']	0.0425094
Reactome_2016	Diseases associated with the TLR signaling cascade_Homo sapiens_R-HSA-5602358	0.000500111	10.582	80.4305	['NFKBIA', 'TRAF3', 'NFKB1', 'NFKB2']	0.0402721
Reactome_2016	Diseases of Immune System_Homo sapiens_R-HSA-5260271	0.000500111	10.582	80.4305	['NFKBIA', 'TRAF3', 'NFKB1', 'NFKB2']	0.0382585
Reactome_2016	Class A/1 (Rhodopsin-like receptors)_Homo sapiens_R-HSA-373076	0.000645939	2.75198	20.2127	['PTGIR', 'PTAFR', 'CXCL1', 'CXCL3', 'C3', 'CXCL10', 'GPR132', 'CXCL11', 'HRH1', 'P2RY6', 'CCL4', 'CCL2', 'FFAR2', 'CCL19']	0.0470613
Reactome_2016	ZBP1(DAI) mediated induction of type I IFNs_Homo sapiens_R-HSA-1606322	0.000686397	9.76801	71.1507	['NFKBIA', 'DTX4', 'NFKB1', 'NFKB2']	0.0477358
Reactome_2016	Interferon alpha/beta signaling_Homo sapiens_R-HSA-909733	0.000701661	5.60224	40.6838	['PTPN1', 'RSAD2', 'IRF1', 'GBP2', 'XAF1', 'IFIT3']	0.0466757
Reactome_2016	Toll Like Receptor 4 (TLR4) Cascade_Homo sapiens_R-HSA-166016	0.000705757	4.16341	30.2107	['NFKBIA', 'TRAF3', 'PELI1', 'MAP3K8', 'IRAK3', 'IKBKE', 'NFKB1', 'NFKB2']	0.044992

### Sheet: REACTOME_enrichment_cluster2
background	term_name	p_value	Z_score	combined_score	overlapping_genes	adjusted_p_value
Reactome_2016	HSF1-dependent transactivation_Homo sapiens_R-HSA-3371571	6.26231e-07	19.0779	272.5	['HSPA8', 'HSP90AA1', 'HSPH1', 'AKT1S1', 'HSPA1B', 'HSPA1A']	0.000958133
Reactome_2016	Cellular response to heat stress_Homo sapiens_R-HSA-3371556	3.05091e-06	9.00901	114.415	['HSPA8', 'HSP90AA1', 'HSPH1', 'AKT1S1', 'HSPA4L', 'NUP153', 'HSPA1B', 'HSPA1A']	0.00233395
Reactome_2016	Attenuation phase_Homo sapiens_R-HSA-3371568	3.60382e-06	20.79	260.572	['HSPA8', 'HSP90AA1', 'HSPH1', 'HSPA1B', 'HSPA1A']	0.00183795
Reactome_2016	Gene Expression_Homo sapiens_R-HSA-74160	5.91488e-06	2.25363	27.1293	['NOTCH2', 'BTG2', 'ISG20L2', 'DDX21', 'PRDM1', 'TAF1D', 'EXOSC9', 'TRA2B', 'TCEB3', 'JUNB', 'SKIL', 'HSPA8', 'CPSF7', 'PRKAB2', 'JUN', 'HSP90AA1', 'IGFBP3', 'TXNRD1', 'NUP153', 'ELL2', 'CENPJ', 'NFIC', 'EIF3J', 'SRSF3', 'NABP1', 'SRPRB', 'MPHOSPH10', 'PABPC1', 'DCP1A', 'SGK1', 'SRSF7', 'CD44', 'HSPA1A', 'RAD9A']	0.00226244
Reactome_2016	Cellular responses to stress_Homo sapiens_R-HSA-2262752	3.92494e-05	3.82944	38.8519	['HSPA8', 'PRKAB2', 'JUN', 'HSP90AA1', 'TXNRD1', 'HSPA4L', 'NUP153', 'ETS2', 'HSPH1', 'CDK6', 'AKT1S1', 'HSPA1B', 'HSPA1A']	0.0120103
Reactome_2016	Regulation of HSF1-mediated heat shock response_Homo sapiens_R-HSA-3371453	9.8399e-05	8.10811	74.8093	['HSPA8', 'HSPH1', 'HSPA4L', 'NUP153', 'HSPA1B', 'HSPA1A']	0.0250918
Reactome_2016	HSF1 activation_Homo sapiens_R-HSA-3371511	0.000140453	14.9115	132.274	['HSP90AA1', 'HSPH1', 'HSPA1B', 'HSPA1A']	0.030699
